# *C. elegans* enteric motor neurons fire synchronized action potentials underlying the defecation motor program

**DOI:** 10.1101/2021.08.25.457687

**Authors:** Jingyuan Jiang, Yifan Su, Ruilin Zhang, Haiwen Li, Louis Tao, Qiang Liu

## Abstract

The *C. elegans* nervous system was thought to be strictly analog, constituted solely by graded neurons. We recently discovered neuronal action potentials in the sensory neuron AWA; however, the extent to which the *C. elegans* nervous system relies on analog or digital neural signaling and coding is unclear. Here we report that the enteric motor neurons AVL and DVB fire all-or-none calcium-mediated action potentials that play essential roles in the rhythmic defecation behavior in *C. elegans*. Both AVL and DVB synchronously fire giant action potentials to faithfully execute all-or-none expulsion following the intestinal pacemaker. AVL fires unusual compound action potentials with each positive calcium-mediated spike followed by a potassium-mediated negative spike. The depolarizing calcium spikes in AVL are mediated by a CaV2 calcium channel UNC-2, while the negative potassium spikes are mediated by a repolarization-activated potassium channel EXP-2. Whole-body behavior tracking and simultaneous neural imaging in free-moving animals suggest that action potentials initiated in AVL in the head propagate along its axon to the tail and activate DVB through the INX-1 gap junction. Synchronized action potential spikes between AVL and DVB, as well as the negative spike and long-lasting afterhyperpolarization in AVL, play an important function in executing expulsion behavior. This work provides the first evidence that in addition to sensory coding, *C. elegans* motor neurons also use digital coding scheme to perform specific functions including long-distance communication and temporal synchronization, suggesting further, unforeseen electrophysiological diversity remains to be discovered in the *C. elegans* nervous system.
