## Supplementary material for "*C. elegans* enteric motor neurons fire synchronized action potentials underlying the defecation motor program": Table 2

### Sheet: 210623170830_wt
Channel		Parameter	WT	exp-2(lf)	exp-2(gf)	shl-1	exp-2;shl-1	Unit
		C	5	5	5	5	5	pF
		V_K	-84	-84	-84	-84	-84	mV
		V_Ca	100	100	100	100	100	mV
Leak		g_L	0.27	0.27	0.27	0.27	0.27	nS
		V_L	-60	-60	-60	-60	-60	mV
NCA		g_NCA	0.02	0.02	0.02	0.02	0.02	nS
		V_Na	30	30	30	30	30	mV
UNC-2		g_UNC2	1	1	1	1	1	nS
	alpha_m_UNC2	a	0.1	0.1	0.1	0.1	0.1	ms-1∙mV-1
		b	25	25	25	25	25	mV
		c	10	10	10	10	10	mV
	beta_m_UNC2	a	0.4	0.4	0.4	0.4	0.4	ms-1
		b	-25	-25	-25	-25	-25	mV
		c	18	18	18	18	18	mV
	alpha_h_UNC2	a	0.01	0.01	0.01	0.01	0.01	ms-1
		b	-50	-50	-50	-50	-50	mV
		c	10	10	10	10	10	mV
	beta_h_UNC2	a	0.03	0.03	0.03	0.03	0.03	ms-1
		b	-17	-17	-17	-17	-17	mV
		c	17	17	17	17	17	mV
EGL-19		g_EGL19	0.75	0.75	0.75	0.75	0.75	nS
	tau_m_EGL19	a	2.9	2.9	2.9	2.9	2.9	ms
		b	-4.8	-4.8	-4.8	-4.8	-4.8	mV
		c	6	6	6	6	6	mV
		d	1.9	1.9	1.9	1.9	1.9	ms
		e	-8.6	-8.6	-8.6	-8.6	-8.6	mV
		f	30	30	30	30	30	mV
		g	2.3	2.3	2.3	2.3	2.3	ms
	tau_h_EGL19	a	0.4	0.4	0.4	0.4	0.4
		b	44.6	44.6	44.6	44.6	44.6	ms
		c	-33	-33	-33	-33	-33	mV
		d	5	5	5	5	5	mV
		e	36.4	36.4	36.4	36.4	36.4	ms
		f	18.7	18.7	18.7	18.7	18.7	mV
		g	3.7	3.7	3.7	3.7	3.7	mV
		h	43.1	43.1	43.1	43.1	43.1	ms
	m_EGL19_inf	V_1/2	-4.4	-4.4	-4.4	-4.4	-4.4	mV
		k_a	7.5	7.5	7.5	7.5	7.5	mV
	h_EGL19_inf	a	1.43	1.43	1.43	1.43	1.43
		V_1/2,1	14.9	14.9	14.9	14.9	14.9	mV
		k_i,1	12	12	12	12	12	mV
		b	0.14	0.14	0.14	0.14	0.14
		c	5.96	5.96	5.96	5.96	5.96
		V_1/2,2	-20.5	-20.5	-20.5	-20.5	-20.5	mV
		k_i,2	8.1	8.1	8.1	8.1	8.1	mV
		d	0.6	0.6	0.6	0.6	0.6
CCA-1		g_CCA1	0.25	0.25	0.25	0.25	0.25	nS
	m_CCA1_inf	V_1/2	-43.32	-43.32	-43.32	-43.32	-43.32	mV
		k_a	7.6	7.6	7.6	7.6	7.6	mV
	tau_m_CCA1	a	40	40	40	40	40	ms
		b	-62.5	-62.5	-62.5	-62.5	-62.5	mV
		c	-12.6	-12.6	-12.6	-12.6	-12.6	mV
		d	0.7	0.7	0.7	0.7	0.7	ms
	h_CCA1_inf	V_1/2	-58	-58	-58	-58	-58	mV
		k_i	7	7	7	7	7	mV
	tau_h_CCA1	a	280	280	280	280	280	ms
		b	-60.7	-60.7	-60.7	-60.7	-60.7	mV
		c	8.5	8.5	8.5	8.5	8.5	mV
		d	19.8	19.8	19.8	19.8	19.8	ms
SHL1		g_SHL1	4	5.4	4	0	0	nS
	m_SHL1_inf	V_1/2	-6.8	-6.8	-6.8	-6.8	-6.8	mV
		k_a	14.1	14.1	14.1	14.1	14.1	mV
	tau_m_SHL1	a	1.4	1.4	1.4	1.4	1.4	ms
		b	-17.5	-17.5	-17.5	-17.5	-17.5	mV
		c	12.9	12.9	12.9	12.9	12.9	mV
		d	-3.7	-3.7	-3.7	-3.7	-3.7	mV
		e	6.5	6.5	6.5	6.5	6.5	mV
		f	0.2	0.2	0.2	0.2	0.2	ms
	h_SHL1_inf	V_1/2	-33.1	-33.1	-33.1	-33.1	-33.1	mV
		k_i	8.3	8.3	8.3	8.3	8.3	mV
	tau_h_SHL1,f	a	5.9	5.9	5.9	5.9	5.9	ms
		b	-8.2	-8.2	-8.2	-8.2	-8.2	mV
		c	2.9	2.9	2.9	2.9	2.9	mV
		d	2.73	2.73	2.73	2.73	2.73	ms
	tau_h_SHL1,s	a	84.2	84.2	84.2	84.2	84.2	ms
		b	-7.7	-7.7	-7.7	-7.7	-7.7	mV
		c	2.4	2.4	2.4	2.4	2.4	mV
		d	11.9	11.9	11.9	11.9	11.9	ms
EGL-36		g_EGL36	1.35	1.8225	1.35	2.025	2.7	nS
	m_EGL36_inf	V_1/2	63	63	63	63	63	mV
		k_a	28.5	28.5	28.5	28.5	28.5	mV
	tau_m_EGL36,f	tau_f	13	13	13	13	13	ms
	tau_m_EGL36,m	tau_m	63	63	63	63	63	ms
	tau_m_EGL36,s	tau_s	355	355	355	355	355	ms
EXP-2		g_EXP2	3.1	0	3.1	4.65	0	nS
	alpha_1	p_1	0.0241	0.0241	0.0097	0.0241	0.0241	ms-1
		p_2	0.0408	0.0408	0.0367	0.0408	0.0408	mV-1
	beta_1	p_3	0.0091	0.0091	0.002	0.0091	0.0091	ms-1
		p_4	0.03	0.03	0.00082	0.03	0.03	mV-1
	K_f	p_5	0.0372	0.0372	0.0479	0.0372	0.0372	ms-1
	K_b	p_6	0.31	0.31	0.31	0.31	0.31	ms-1
	alpha_2	p_7	0.0376	0.0376	0.0811	0.0376	0.0376	ms-1
		p_8	0.0472	0.0472	0.0367	0.0472	0.0472	mV-1
	beta_2	p_9	0.0015	0.0015	0.0012	0.0015	0.0015	ms-1
		p_10	0.0703	0.0703	0.0511	0.0703	0.0703	mV-1
	alpha_i	p_11	0.2177	0.2177	0.1182	0.2177	0.2177	ms-1
		p_12	0.03	0.03	0.006	0.03	0.03	mV-1
	beta_i	p_13	0.0313	0.0313	0.0313	0.0313	0.0313	ms-1
		p_14	0.1418	0.1418	0.1418	0.1418	0.1418	mV-1
	alpha_i2	p_15	8.72e-06	8.72e-06	8.7204e-06	8.72e-06	8.72e-06	ms-1
		p_16	1.4e-06	1.4e-06	1.4011e-06	1.4e-06	1.4e-06	mV-1
